# Membrane association of VAMP2 SNARE motif in cells and its regulation by different lipid phases of synaptic vesicle membrane

**DOI:** 10.1101/587766

**Authors:** Chuchu Wang, Jia Tu, Shengnan Zhang, Bin Cai, Zhenying Liu, Shouqiao Hou, Zhijun Liu, Jiajie Diao, Zheng-Jiang Zhu, Cong Liu, Dan Li

## Abstract

Vesicle associated membrane protein 2 (VAMP2) contains a conserved SNARE motif that forms helix bundles with the homologous motifs of syntaxin-1 and SNAP25 to assemble into a SNARE complex for the exocytosis of synaptic vesicles (SV). Prior to SNARE assembly, the structure of VAMP2 is unclear. Here, using in-cell NMR spectroscopy, we described the dynamic membrane association of VAMP2 SNARE motif in mammalian cells at atomic resolution, and further tracked the intracellular structural changes of VAMP2 upon the lipid environmental changes. The underlying mechanistic basis was then investigated by solution NMR combined with mass-spectrometry-based lipidomic profiling. We analyzed the lipid compositions of lipid-raft and non-raft phases of SV membrane and revealed that VAMP2 configures distinctive conformations in different phases of SV membrane. The phase of cholesterol-rich lipid rafts could largely weaken the association of SNARE motif with SV membrane and thus, facilitate vesicle docking; While in the non-raft phase, the SNARE motif tends to hibernate on SV membrane with minor activity. Our work provides a spatial regulation of different lipid membrane phases to the structure of core SNARE proteins, which deepens our knowledge on the modulation of SNARE machinery.
