## Supplementary Table 2 for "Membrane association of VAMP2 SNARE motif in cells and its regulation by different lipid phases of synaptic vesicle membrane"

### Sheet: Supplementary Table 2
			LipidRaft-S1	LipidRaft-S2	LipidRaft-S3	nonRaft-S1	nonRaft-S2	nonRaft-S3
m/z	RetentionTime (S)	Lipid name			nmol/ml				Lipid class
369.347	300.107	Cholesterol	227.53	323.84	147.34	22.68	14.13	17.31	Cholesterol
522.349	85.719	PC(P-16:0/2:0)	0.052	0.141	0.0785	0.202	0.34	0.268	pPC+H
522.348	51.716	PC(P-16:0/2:0)	0.0159	0.00455	0.00311	0.263	0.218	0.276	pPC+H
550.381	118.158	PC(P-18:0/2:0)	0.0054	0.0142	0.00755	0.00995	0.0116	0.00635	pPC+H
718.567	350.721	PC(P-20:0/12:0)	0.064	0.0905	0.0685	0.0138	0.0148	0.0118	pPC+H
718.567	381.851	PC(P-20:0/12:0)	1.17	1.33	1.03	0.0166	0.00565	0.00755	pPC+H
730.559	387.659	PC(P-18:0/15:1)	0.151	0.193	0.112	0.083	0.0765	0.0525	pPC+H
732.575	424.049	PC(P-20:0/13:0)	0.3	0.414	0.248	0.0291	0.0238	0.0222	pPC+H
732.582	457.761	PC(P-20:0/13:0)	0.0428	0.0835	0.0488	0.0117	0.00311	0.00288	pPC+H
738.536	364.426	PC(P-16:0/18:4)	0.0404	0.0434	0.0372	0.04	0.0396	0.0327	pPC+H
744.583	386.131	PC(P-20:0/14:1)	0.188	0.266	0.166	0.0332	0.0298	0.0242	pPC+H
746.598	393.912	PC(P-20:0/14:0)	1.66	2.53	1.5	0.0396	0.134	0.0525	pPC+H
760.622	307.843	PC(P-20:0/15:0)	0.0545	0.058	0.0625	0.0635	0.0625	0.0585	pPC+H
766.572	342.041	PC(P-18:0/18:4)	0.126	0.119	0.116	0.0173	0.018	0.0142	pPC+H
766.575	395.235	PC(P-18:0/18:4)	0.0469	0.0492	0.177	0.118	0.126	0.142	pPC+H
766.574	483.827	PC(P-18:0/18:4)	0.0144	0.0158	0.0188	0.0185	0.0184	0.0218	pPC+H
772.614	433.142	PC(P-20:0/16:1)	0.089	0.113	0.0685	0.0191	0.0132	0.0128	pPC+H
772.622	385.413	PC(P-20:0/16:1)	0.57	0.513	0.403	0.00233	0.00297	0.00166	pPC+H
772.613	313.303	PC(P-20:0/16:1)	0.0061	0.00635	0.0104	0.0189	0.0214	0.021	pPC+H
774.627	480.171	PC(P-20:0/16:0)	0.0111	0.0132	0.017	0.00243	0.00202	0.00161	pPC+H
784.613	461.304	PC(P-20:0/17:2)	0.051	0.0845	0.051	0.0149	0.0234	0.0147	pPC+H
786.64	319.799	PC(P-20:0/17:1)	0.00247	0.00525	0.00436	0.043	0.0436	0.0347	pPC+H
792.582	338.959	PC(P-18:0/20:5)	0.0322	0.0585	0.0266	0.0158	0.017	0.0114	pPC+H
792.598	490.133	PC(P-18:0/20:5)	0.0148	0.0181	0.015	0.0194	0.0129	0.0226	pPC+H
794.606	285.654	PC(P-20:0/18:4)	0.00181	0.0035	0.00166	0.00468	0.0081	0.00755	pPC+H
820.615	386.515	PC(P-20:0/20:5)	0.075	0.0585	0.0635	0.00785	0.0064	0.00755	pPC+H
822.637	423.336	PC(P-20:0/20:4)	0.638	0.589	0.644	0.00975	0.00494	0.00635	pPC+H
824.651	437.276	PC(P-20:0/20:3)	0.0925	0.106	0.197	0.00855	0.00402	0.00402	pPC+H
824.653	392.046	PC(P-20:0/20:3)	0.1	0.093	0.0665	0.00362	0.0052	0.00455	pPC+H
826.67	341.982	PC(P-20:0/20:2)	0.023	0.0214	0.0208	0.00184	0.000775	0.00106	pPC+H
828.677	423.016	PC(P-20:0/20:1)	0.294	0.233	0.206	0.00437	0.00294	0.00294	pPC+H
830.693	458.426	PC(P-20:0/20:0)	0.612	0.6	0.516	0.0021	0.00215	0.00241	pPC+H
846.655	311.933	PC(P-20:0/22:6)	0.00338	0.00242	0.00328	0.0086	0.00735	0.0082	pPC+H
848.652	423.257	PC(P-20:0/22:5)	0.346	0.247	0.282	0.0112	0.00402	0.00456	pPC+H
496.334	85.7615	PC(16:0/0:0)	0.308	0.758	0.464	0.226	0.26	0.288	LPC+H
524.365	113.539	PC(18:0/0:0)	0.156	0.375	0.244	0.081	0.0725	0.086	LPC+H
750.526	319.853	PC(26:0/4:0)	1.97	2.67	1.7	0.0437	0.0256	0.0227	PC+HCOO
774.531	297.359	PC(26:2/6:0)	0.0472	0.0845	0.0545	0.049	0.051	0.0323	PC+HCOO
776.525	353.848	PC(16:0/16:1)	0.262	0.518	0.252	0.212	0.21	0.157	PC+HCOO
776.543	332.507	PC(26:1/6:0)	3.06	3.43	2.63	0.768	0.75	0.57	PC+HCOO
776.555	396.534	PC(26:1/6:0)	4.13	6.22	3	3.9	3.6	2.84	PC+HCOO
778.559	366.032	PC(26:0/6:0)	74.02	86.25	61.98	1.93	0.454	0.755	PC+HCOO
778.566	400.551	PC(26:0/6:0)	6.47	10.58	6.06	0.569	0.386	0.394	PC+HCOO
798.527	284.871	PC(24:4/10:0)	0.0202	0.0342	0.0243	0.0172	0.043	0.023	PC+HCOO
800.541	304.533	PC(18:2/16:1)	0.0555	0.0505	0.0446	0.0459	0.052	0.0378	PC+HCOO
802.559	337.248	PC(26:2/8:0)	2.39	4.02	1.82	0.942	0.942	0.656	PC+HCOO
802.572	432.481	PC(26:2/8:0)	0.202	0.344	0.205	0.286	0.302	0.206	PC+HCOO
804.575	370.492	PC(16:0/18:1)	57.38	77.87	49.27	19.88	16.87	14.68	PC+HCOO
804.585	440.337	PC(26:1/8:0)	0.465	0.933	1.87	0.151	0.176	0.11	PC+HCOO
806.581	370.492	PC(26:0/8:0)	5.54	7.83	4.6	1.92	1.6	1.43	PC+HCOO
806.59	408.97	PC(18:0/16:0)	32.8	36.8	26.33	0.534	0.314	0.23	PC+HCOO
818.585	394.47	PC(17:0/18:1)	0.559	0.89	0.497	0.136	0.165	0.0915	PC+HCOO
820.593	392.144	PC(19:0/16:0)	0.0905	0.12	0.0895	0.0212	0.0198	0.0134	PC+HCOO
822.525	272.408	PC(22:6/14:0)	0.0251	0.0438	0.0178	0.0292	0.0282	0.0196	PC+HCOO
824.542	294.339	PC(16:1/20:4)	0.136	0.308	0.168	0.134	0.132	0.084	PC+HCOO
824.548	343.885	PC(16:1/20:4)	0.0138	0.0495	0.0228	0.0138	0.0142	0.0108	PC+HCOO
826.56	332.341	PC(16:0/20:4)	4.25	6.96	3.5	4.59	4.88	3.57	PC+HCOO
830.579	350.819	PC(26:2/10:0)	0.102	0.143	0.0685	0.066	0.0665	0.0418	PC+HCOO
830.589	377.765	PC(26:2/10:0)	1.67	2.82	1.36	1.56	1.84	1.28	PC+HCOO
830.602	437.195	PC(26:2/10:0)	0.0945	0.174	0.177	0.0308	0.032	0.0228	PC+HCOO
832.594	377.462	PC(18:0/18:1)	0.278	0.382	0.225	0.224	0.254	0.176	PC+HCOO
832.606	413.45	PC(18:0/18:1)	24.5	34.27	20.86	8.3	6.04	5.32	PC+HCOO
834.61	413.45	PC(18:0/18:0)	2.72	3.66	2.2	0.841	0.629	0.54	PC+HCOO
834.619	447.074	PC(18:0/18:0)	1.31	1.6	1.17	0.123	0.057	0.0595	PC+HCOO
836.531	384.894	PC(20:4/17:2)	0.0955	0.189	0.0765	0.0855	0.09	0.074	PC+HCOO
840.569	453.544	PC(17:0/20:4)	0.086	0.11	0.0605	0.0274	0.022	0.0176	PC+HCOO
848.541	280.95	PC(22:6/16:1)	0.028	0.041	0.0148	0.073	0.074	0.058	PC+HCOO
850.559	318.258	PC(22:6/16:0)	5.52	7.85	3.8	4.81	4.74	3.22	PC+HCOO
852.565	318.122	PC(18:1/20:4)	0.674	0.954	0.456	0.57	0.548	0.378	PC+HCOO
854.579	336.318	PC(18:0/20:4)	0.091	0.156	0.067	0.183	0.208	0.15	PC+HCOO
854.589	376.592	PC(18:0/20:4)	2.21	3.7	1.8	2.57	2.83	2.22	PC+HCOO
858.62	417.75	PC(20:1/18:1)	0.37	0.682	0.311	0.281	0.332	0.201	PC+HCOO
860.636	450.65	PC(18:0/20:1)	1.51	2.3	1.26	0.278	0.179	0.146	PC+HCOO
864.567	347.467	PC(17:0/22:6)	0.136	0.22	0.119	0.062	0.052	0.0416	PC+HCOO
874.557	291.55	PC(20:4/20:4)	0.0247	0.0535	0.0168	0.0985	0.114	0.065	PC+HCOO
876.563	291.613	PC(22:6/18:1)	0.0174	0.0328	0.0164	0.0217	0.0208	0.0146	PC+HCOO
876.573	324.305	PC(22:6/18:1)	0.216	0.374	0.122	0.422	0.494	0.306	PC+HCOO
878.591	364.192	PC(18:0/22:6)	1.2	1.75	0.997	2.73	2.31	1.79	PC+HCOO
880.596	364.192	PC(20:1/20:4)	0.234	0.307	0.194	0.383	0.352	0.256	PC+HCOO
880.604	381.539	PC(20:1/20:4)	0.12	0.224	0.11	0.096	0.106	0.079	PC+HCOO
882.61	378.584	PC(18:0/22:4)	0.0335	0.0585	0.0254	0.0272	0.0284	0.0196	PC+HCOO
882.619	406.22	PC(18:0/22:4)	0.218	0.339	0.162	0.246	0.235	0.192	PC+HCOO
886.65	453.358	PC(22:1/18:1)	0.144	0.178	0.11	0.0685	0.0875	0.0495	PC+HCOO
888.658	446.191	PC(22:0/18:1)	0.526	0.534	0.41	0.025	0.0248	0.0211	PC+HCOO
888.666	488.328	PC(22:0/18:1)	0.212	0.504	0.25	0.058	0.072	0.0411	PC+HCOO
890.673	479.416	PC(26:0/14:0)	1.73	1.97	1.3	0.0116	0.0233	0.008	PC+HCOO
898.557	282.05	PC(22:6/20:4)	0.0356	0.058	0.0219	0.134	0.146	0.0925	PC+HCOO
900.564	281.31	PC(22:6/20:3)	0.0106	0.0161	0.0061	0.028	0.0331	0.0192	PC+HCOO
900.572	302.165	PC(22:6/20:3)	0.0124	0.0359	0.0087	0.026	0.0264	0.0168	PC+HCOO
900.591	413.639	PC(22:4/20:5)	0.708	0.779	0.624	0.334	0.262	0.226	PC+HCOO
900.664	471.569	PC(26:1/15:1)	0.0304	0.0338	0.0212	0.0135	0.0194	0.0102	PC+HCOO
902.596	413.45	PC(22:4/20:4)	0.112	0.122	0.119	0.0555	0.0422	0.0367	PC+HCOO
902.587	333.104	PC(24:4/18:4)	0.048	0.059	0.0388	0.0271	0.0294	0.0195	PC+HCOO
902.681	505.177	PC(23:0/18:1)	0.0323	0.0535	0.0258	0.0193	0.018	0.0158	PC+HCOO
910.649	439.351	PC(18:0/24:4)	0.0368	0.067	0.0356	0.0298	0.0289	0.0224	PC+HCOO
914.68	488.825	PC(24:1/18:1)	0.122	0.226	0.111	0.0444	0.0615	0.0326	PC+HCOO
916.697	522.945	PC(24:0/18:1)	0.222	0.54	0.239	0.057	0.0745	0.0388	PC+HCOO
922.556	270.291	PC(22:6/22:6)	0.0384	0.056	0.0179	0.13	0.125	0.089	PC+HCOO
922.564	336.783	PC(22:6/22:6)	0.00885	0.0132	0.00625	0.0117	0.0134	0.0103	PC+HCOO
926.587	315.858	PC(22:4/22:6)	0.00765	0.00765	0.00515	0.0128	0.0132	0.0152	PC+HCOO
938.685	504.229	PC(24:0/20:4)	0.0352	0.0385	0.0264	0.0064	0.0131	0.0059	PC+HCOO
942.711	519.74	PC(26:1/18:1)	0.0262	0.052	0.0286	0.0104	0.0144	0.008	PC+HCOO
944.728	552.258	PC(26:0/18:1)	0.0278	0.0451	0.025	0.0075	0.0123	0.0068	PC+HCOO
1050.8	586.533	PC(26:2/26:2)	0.0438	0.0411	0.0374	0.0102	0.0058	0.0058	PC+HCOO
688.49	336.925	PE(16:0/16:1)	0.0985	0.13	0.072	0.0236	0.0192	0.0173	PE-H
690.507	375.082	PE(16:0/16:0)	0.238	0.272	0.18	0.008	0.00675	0.0075	PE-H
714.505	344.006	PE(16:1/18:1)	0.132	0.231	0.102	0.0815	0.074	0.05	PE-H
716.523	380.269	PE(16:0/18:1)	4.04	5.94	3.2	0.806	0.518	0.542	PE-H
718.527	380.211	PE(18:0/16:0)	0.412	0.586	0.71	0.0785	0.0525	0.0535	PE-H
718.537	415.134	PE(18:0/16:0)	0.822	0.805	0.594	0.0142	0.006	0.0085	PE-H
728.521	365.206	PE(17:1/18:1)	0.00925	0.0185	0.009	0.0104	0.01	0.0072	PE-H
730.538	400.377	PE(17:0/18:1)	0.073	0.0985	0.061	0.0114	0.0104	0.0128	PE-H
736.491	301.919	PE(16:1/20:4)	0.0486	0.0715	0.03	0.0565	0.059	0.0418	PE-H
738.496	301.697	PE(16:0/20:4)	0.00715	0.0121	0.00635	0.0093	0.0105	0.0136	PE-H
738.507	340.946	PE(16:0/20:4)	1.47	2.75	1.11	0.904	0.922	0.627	PE-H
740.52	353.385	PE(18:1/18:2)	0.166	0.265	0.234	0.144	0.166	0.166	PE-H
742.538	385.622	PE(18:1/18:1)	1.44	2.37	1.06	1.55	1.71	1.22	PE-H
744.554	419.942	PE(18:0/18:1)	5.16	7.53	4.27	1.05	0.55	0.558	PE-H
744.552	369.689	PE(18:0/18:1)	0.27	0.429	0.262	0.0935	0.077	0.072	PE-H
744.545	385.622	PE(18:0/18:1)	0.208	0.314	0.152	0.186	0.198	0.134	PE-H
746.56	419.8	PE(18:0/18:0)	0.568	0.776	0.556	0.108	0.06	0.0605	PE-H
746.557	370.499	PE(18:0/18:0)	0.0575	0.0615	0.035	0.0149	0.0127	0.0107	PE-H
752.522	363.425	PE(17:0/20:4)	0.0555	0.0755	0.0462	0.0368	0.0398	0.0294	PE-H
758.569	437.981	PE(19:0/18:1)	0.0268	0.0419	0.0246	0.0063	0.0076	0.00655	PE-H
760.49	290.199	PE(22:6/16:1)	0.0449	0.0815	0.0308	0.082	0.089	0.054	PE-H
762.499	289.668	PE(22:6/16:0)	0.046	0.099	0.0436	0.0595	0.067	0.0456	PE-H
762.508	329.644	PE(22:6/16:0)	7.6	14.25	5.83	4.03	3.86	2.87	PE-H
762.506	359.573	PE(22:6/16:0)	0.0565	0.0875	0.057	0.0357	0.0327	0.0284	PE-H
764.515	329.037	PE(18:1/20:4)	0.784	1.64	0.616	0.404	0.39	0.288	PE-H
766.531	329.644	PE(18:0/20:4)	0.0486	0.076	0.0399	0.032	0.0354	0.025	PE-H
766.529	346.537	PE(16:0/22:4)	0.29	0.424	0.233	0.284	0.114	0.21	PE-H
768.546	384.71	PE(18:0/20:3)	1.18	1.98	0.914	0.79	0.826	0.63	PE-H
770.553	383.381	PE(20:1/18:1)	0.0368	0.0685	0.0378	0.0322	0.0332	0.0257	PE-H
770.557	400.062	PE(18:0/20:2)	0.0483	0.0935	0.0735	0.0289	0.028	0.0217	PE-H
770.568	422.411	PE(18:1/20:1)	0.228	0.472	0.218	0.132	0.191	0.098	PE-H
772.582	415.86	PE(20:1/18:0)	0.138	0.156	0.114	0.0565	0.0545	0.0408	PE-H
772.592	379.38	PE(20:1/18:0)	0.606	0.856	0.5	0.00795	0.0041	0.00362	PE-H
786.505	300.28	PE(22:6/18:2)	0.0451	0.102	0.0304	0.096	0.114	0.0685	PE-H
788.522	334.738	PE(22:6/18:1)	0.663	1.06	0.43	1.57	1.69	1.13	PE-H
788.541	873.931	PE(22:6/18:1)	0.0208	0.0341	0.0199	0.0104	0.00915	0.008	PE-H
788.54	450.73	PE(22:6/18:1)	0.0545	0.087	0.052	0.0429	0.0302	0.0403	PE-H
790.529	334.563	PE(22:6/18:0)	0.087	0.132	0.0605	0.174	0.186	0.126	PE-H
790.539	408.967	PE(22:6/18:0)	0.116	0.201	0.102	0.116	0.106	0.091	PE-H
790.539	374.179	PE(22:6/18:0)	14.39	25.34	10.55	10.85	9.33	8.07	PE-H
790.556	350.55	PE(22:6/18:0)	0.21	0.387	0.196	0.0416	0.0232	0.0359	PE-H
798.597	456.18	PE(20:1/20:1)	0.0374	0.079	0.0332	0.0196	0.0301	0.0159	PE-H
800.615	488.058	PE(18:0/22:1)	0.0505	0.11	0.053	0.00905	0.00895	0.00645	PE-H
800.607	454.909	PE(22:0/18:1)	0.00905	0.0465	0.0505	0.00655	0.0075	0.00695	PE-H
800.623	419.289	PE(20:1/20:0)	0.178	0.204	0.142	0.00367	0.00342	0.00263	PE-H
810.524	362.339	PE(22:6/20:4)	0.0333	0.0625	0.0433	0.0478	0.052	0.0386	PE-H
810.526	325.302	PE(22:6/20:4)	0.135	0.607	0.334	0.0565	0.194	0.134	PE-H
816.552	375.961	PE(20:1/22:6)	0.0243	0.039	0.0152	0.04	0.063	0.0306	PE-H
818.568	416.304	PE(20:2/22:4)	0.0185	0.159	0.0975	0.0197	0.018	0.0158	PE-H
820.583	425.849	PE(20:4/22:1)	0.0945	0.0995	0.107	0.0315	0.0405	0.0282	PE-H
826.629	489.008	PE(20:1/22:1)	0.0126	0.0264	0.0188	0.00565	0.008	0.0053	PE-H
826.637	420.852	PE(20:1/22:1)	0.242	0.273	0.178	0.00695	0.00435	0.0055	PE-H
828.646	519.446	PE(24:0/18:1)	0.0283	0.0755	0.0282	0.00635	0.0083	0.00398	PE-H
834.524	385.336	PE(22:6/22:6)	0.336	0.434	0.264	0.308	0.311	0.264	PE-H
834.526	358.605	PE(22:6/22:6)	0.296	0.406	0.25	0.353	0.334	0.298	PE-H
834.527	337.744	PE(22:6/22:6)	1.17	2.26	0.993	1.14	1	0.879	PE-H
834.527	428.312	PE(22:6/22:6)	0.054	0.083	0.0456	0.078	0.058	0.125	PE-H
836.533	310.509	PE(22:5/22:6)	1.12	2.28	1.12	1.26	1.19	0.95	PE-H
838.557	358.413	PE(22:6/22:4)	0.18	0.492	0.208	0.333	0.304	0.257	PE-H
838.556	422.917	PE(22:6/22:4)	0.037	0.0555	0.0328	0.04	0.0475	0.0346	PE-H
842.669	472.953	PE(20:1/23:0)	0.883	0.782	0.572	0.00755	0.00735	0.00645	PE-H
844.684	481.641	PE(21:0/22:0)	0.0605	0.0825	0.0486	0.00215	0.00245	0.00195	PE-H
721.498	334.044	PG(16:0/16:0)	0.0122	0.0166	0.00705	0.00725	0.0079	0.0051	PG-H
721.5	313.718	PG(16:0/16:0)	0.25	0.309	0.206	0.0124	0.0064	0.00635	PG-H
745.5	285.045	PG(16:1/18:1)	0.0112	0.0129	0.0132	0.00825	0.00895	0.0083	PG-H
745.499	256.456	PG(16:1/18:1)	0.0081	0.0091	0.0055	0.00775	0.00725	0.00515	PG-H
745.499	323.848	PG(16:1/18:1)	0.0163	0.03	0.0114	0.00705	0.00655	0.00515	PG-H
747.516	351.237	PG(16:0/18:1)	3.49	6.11	2.95	2.43	2.66	1.91	PG-H
747.516	318.628	PG(16:0/18:1)	0.2	0.428	0.14	0.154	0.122	0.087	PG-H
769.5	283.147	PG(16:0/20:4)	0.0331	0.059	0.0235	0.0476	0.039	0.0308	PG-H
771.509	283.102	PG(18:2/18:1)	0.0052	0.00885	0.00427	0.0071	0.0058	0.0072	PG-H
771.513	322.581	PG(18:2/18:1)	0.0173	0.0332	0.00975	0.016	0.021	0.0125	PG-H
773.531	355.857	PG(18:1/18:1)	0.554	0.736	0.322	1.29	1.23	0.902	PG-H
773.53	298.104	PG(18:1/18:1)	0.0206	0.0342	0.015	0.0263	0.0296	0.0195	PG-H
773.53	324.478	PG(18:1/18:1)	0.00805	0.00725	0.00555	0.0234	0.0188	0.013	PG-H
793.5	254.516	PG(16:0/22:6)	0.00268	0.00318	0.00178	0.0029	0.00421	0.00228	PG-H
793.51	358.49	PG(16:0/22:6)	0.00625	0.00865	0.0054	0.00585	0.00575	0.0053	PG-H
795.515	288.099	PG(18:1/20:4)	0.00995	0.0239	0.00645	0.021	0.0238	0.0136	PG-H
795.514	261.488	PG(20:4/18:1)	0.0057	0.0102	0.00478	0.0129	0.0124	0.00915	PG-H
797.522	287.624	PG(18:0/20:4)	0.00339	0.00535	0.00249	0.0056	0.00595	0.0039	PG-H
797.531	325.947	PG(18:0/20:4)	0.095	0.197	0.0595	0.0545	0.0394	0.0252	PG-H
797.546	370.422	PG(18:0/20:4)	0.026	0.0244	0.0182	0.01	0.00855	0.0065	PG-H
801.568	400.623	PG(20:2/18:0)	0.134	0.32	0.128	0.0466	0.064	0.04	PG-H
817.5	221.702	PG(22:6/18:2)	0.00346	0.00525	0.00263	0.00815	0.0092	0.00695	PG-H
819.515	251.872	PG(22:6/18:1)	0.00635	0.0107	0.00488	0.0169	0.0178	0.0112	PG-H
819.515	277.772	PG(22:6/18:1)	0.0046	0.0054	0.00308	0.00815	0.00785	0.00535	PG-H
821.543	343.887	PG(22:5/18:1)	0.165	0.532	0.165	0.062	0.076	0.0399	PG-H
829.6	437.981	PG(20:1/20:1)	0.084	0.172	0.073	0.0198	0.0198	0.0122	PG-H
841.5	213.948	PG(22:6/20:4)	0.00825	0.0141	0.00463	0.029	0.0286	0.0201	PG-H
843.535	292.49	PG(22:5/20:4)	0.0077	0.0202	0.00805	0.0109	0.00785	0.00695	PG-H
865.499	204.786	PG(22:6/22:6)	0.0258	0.0421	0.0129	0.101	0.1	0.059	PG-H
869.53	246.518	PG(22:6/22:4)	0.00249	0.00418	0.0021	0.0098	0.0096	0.00425	PG-H
760.511	317.698	PS(8:0/26:1)	1.02	3.05	1.22	0.582	0.5	0.406	PS-H
782.495	283.541	PS(16:0/20:4)	0.091	0.206	0.082	0.11	0.141	0.0895	PS-H
784.51	301.265	PS(18:2/18:1)	0.0815	0.186	0.0835	0.158	0.189	0.12	PS-H
786.525	358.643	PS(10:0/26:2)	0.268	0.448	0.245	0.49	0.501	0.364	PS-H
786.526	325.427	PS(10:0/26:2)	1.1	3.78	1.21	2.57	2.52	1.89	PS-H
788.542	364.192	PS(18:0/18:1)	1.18	3.02	1.58	1.43	1.14	0.959	PS-H
788.544	431.691	PS(18:0/18:1)	0.757	0.58	0.646	0.406	0.23	0.254	PS-H
788.543	391.77	PS(18:0/18:1)	0.536	3.11	1.05	0.568	0.444	0.214	PS-H
806.495	270.548	PS(16:0/22:6)	0.198	0.487	0.284	0.294	0.3	0.312	PS-H
808.5	267.25	PS(14:1/24:4)	0.0575	0.148	0.059	0.0665	0.0755	0.0575	PS-H
808.503	342.063	PS(16:0/22:5)	0.063	0.097	0.0525	0.0695	0.069	0.0545	PS-H
808.51	288.342	PS(16:0/22:5)	0.0855	0.441	0.0915	0.369	0.418	0.28	PS-H
812.54	351.123	PS(18:0/20:3)	0.185	0.536	0.196	0.248	0.286	0.276	PS-H
814.548	419.942	PS(20:1/18:1)	0.127	0.178	0.125	0.0835	0.0625	0.0488	PS-H
820.51	295.829	PS(17:0/22:6)	0.0452	0.12	0.0446	0.062	0.065	0.05	PS-H
832.502	328.127	PS(18:1/22:6)	0.156	0.233	0.136	0.126	0.13	0.098	PS-H
832.511	276.002	PS(18:3/22:4)	0.298	0.92	0.236	1.16	1.24	0.8	PS-H
834.525	898.296	PS(18:0/22:6)	0.0111	0.0229	0.0111	0.0122	0.0117	0.0062	PS-H
834.525	965.621	PS(18:4/22:2)	0.0076	0.0102	0.00795	0.00825	0.00835	0.00925	PS-H
834.525	916.932	PS(18:4/22:2)	0.0111	0.0139	0.0105	0.0106	0.0099	0.0073	PS-H
834.526	818.298	PS(18:4/22:2)	0.00985	0.0212	0.0087	0.008	0.00945	0.00735	PS-H
834.525	938.467	PS(18:4/22:2)	0.007	0.00995	0.0068	0.00755	0.00765	0.00595	PS-H
834.526	784.96	PS(18:0/22:6)	0.00575	0.0108	0.00605	0.00675	0.0061	0.00735	PS-H
834.526	848.753	PS(18:4/22:2)	0.011	0.0345	0.0109	0.0112	0.00985	0.0086	PS-H
834.524	477.48	PS(18:4/22:2)	0.147	0.292	0.13	0.196	0.19	0.174	PS-H
834.525	874.554	PS(18:4/22:2)	0.11	0.226	0.112	0.119	0.118	0.104	PS-H
834.528	310.978	PS(18:0/22:6)	37.31	76.05	35.83	44.19	41.95	33.09	PS-H
834.531	837.071	PS(18:4/22:2)	0.0097	0.0152	0.0082	0.0097	0.0074	0.0098	PS-H
844.604	528.93	PS(14:1/26:0)	0.0405	0.124	0.0246	0.023	0.0202	0.0182	PS-H
844.604	503.471	PS(14:1/26:0)	0.083	0.21	0.0715	0.0397	0.0365	0.033	PS-H
844.606	553.281	PS(14:1/26:0)	0.069	0.116	0.0272	0.0326	0.038	0.023	PS-H
854.492	301.126	PS(20:4/22:6)	0.0217	0.0399	0.0146	0.0368	0.047	0.0286	PS-H
854.494	233.298	PS(20:4/22:6)	0.0344	0.0855	0.0284	0.13	0.204	0.095	PS-H
854.493	276.168	PS(20:5/22:5)	0.0281	0.0575	0.0226	0.076	0.0735	0.055	PS-H
856.508	310.099	PS(22:6/20:3)	0.961	1.61	0.918	1.12	1.07	0.909	PS-H
860.533	286.591	PS(20:1/22:6)	0.0426	0.085	0.0338	0.0432	0.0492	0.029	PS-H
860.541	315.428	PS(20:1/22:6)	0.0655	0.107	0.0555	0.132	0.156	0.0925	PS-H
862.556	358.686	PS(20:0/22:6)	0.144	0.192	0.0261	0.0595	0.0605	0.0416	PS-H
878.494	222.053	PS(22:6/22:6)	0.164	0.438	0.11	0.866	1	0.652	PS-H
878.493	292.252	PS(22:6/22:6)	0.024	0.0386	0.02	0.0458	0.0431	0.0357	PS-H
880.5	221.678	PS(22:5/22:6)	0.0333	0.079	0.0228	0.151	0.182	0.115	PS-H
880.507	237.854	PS(22:5/22:6)	0.122	0.111	0.0374	0.212	0.226	0.115	PS-H
882.517	240.021	PS(22:4/22:6)	0.024	0.0409	0.0211	0.084	0.0785	0.0555	PS-H
882.525	267.252	PS(22:4/22:6)	0.202	0.462	0.162	1.4	1.52	1.25	PS-H
888.564	329.847	PS(22:1/22:6)	0.062	0.148	0.0535	0.0418	0.0352	0.0242	PS-H
438.262	78.652	PE(15:0/0:0)	0.039	0.0525	0.0402	0.0317	0.0316	0.0289	LPE-H
478.293	91.459	PE(18:1/0:0)	0.114	0.245	0.0935	0.156	0.188	0.15	LPE-H
480.309	118.881	PE(18:0/0:0)	0.513	1.42	0.542	0.152	0.098	0.164	LPE-H
500.277	74.02	PE(20:4/0:0)	0.0645	0.162	0.075	0.183	0.321	0.226	LPE-H
524.277	71.36	PE(22:6/0:0)	0.172	0.43	0.202	0.392	0.688	0.426	LPE-H
528.308	89.283	PE(22:4/0:0)	0.0243	0.042	0.0241	0.0424	0.064	0.0478	LPE-H
436.283	100.785	PE(P-16:0/0:0)	0.124	0.262	0.128	0.0478	0.061	0.0515	pLPE-H
464.314	134.445	PE(P-18:0/0:0)	0.25	0.538	0.246	0.0715	0.0625	0.066	pLPE-H
509.287	73.549	PG(18:1/0:0)	0.00311	0.0078	0.0032	0.0142	0.016	0.0144	LPG-H
522.281	74.92	PS(18:1/0:0)	0.00555	0.016	0.0064	0.0172	0.0218	0.0213	LPS-H
524.299	95.7245	PS(18:0/0:0)	0.0246	0.0545	0.0288	0.0415	0.0268	0.0515	LPS-H
568.266	61.138	PS(22:6/0:0)	0.00705	0.0298	0.0106	0.03	0.0575	0.0441	LPS-H
672.495	360.606	PE(P-16:0/16:1)	0.068	0.097	0.052	0.0167	0.0206	0.0127	pPE-H
674.511	397.868	PE(P-16:0/16:0)	0.413	0.5	0.348	0.0074	0.00347	0.00474	pPE-H
698.51	367.765	PE(P-16:0/18:2)	0.0715	0.108	0.054	0.0438	0.0505	0.0303	pPE-H
700.519	461.62	PE(P-16:0/18:1)	0.0256	0.0338	0.0208	0.00705	0.00422	0.00278	pPE-H
700.528	402.043	PE(P-16:0/18:1)	3.56	6.12	3.17	0.703	0.716	0.504	pPE-H
702.536	403.55	PE(P-18:0/16:0)	0.604	0.91	0.505	0.11	0.0965	0.077	pPE-H
702.543	437.041	PE(P-18:0/16:0)	1.4	1.55	1.08	0.0234	0.0108	0.0131	pPE-H
714.536	453.57	PE(P-18:0/17:1)	0.017	0.0262	0.0156	0.0128	0.0132	0.0085	pPE-H
714.542	422.411	PE(P-18:0/17:1)	0.099	0.138	0.076	0.0267	0.0189	0.0148	pPE-H
720.495	333.255	PE(P-16:0/20:5)	0.0109	0.0176	0.00785	0.0094	0.0104	0.007	pPE-H
722.502	394.428	PE(P-16:0/20:4)	0.0955	0.102	0.0775	0.0249	0.0249	0.0176	pPE-H
722.503	314.455	PE(P-16:0/20:4)	0.082	0.097	0.0645	0.00515	0.00239	0.00352	pPE-H
722.513	363.405	PE(P-16:0/20:4)	0.887	1.48	0.795	1.13	1.5	0.932	pPE-H
722.515	429.101	PE(P-16:0/20:4)	0.0174	0.0197	0.0166	0.00695	0.0068	0.00525	pPE-H
724.517	363.446	PE(P-16:0/20:3)	0.22	0.314	0.16	0.147	0.166	0.125	pPE-H
728.549	406.967	PE(P-16:0/20:1)	0.149	0.216	0.106	0.156	0.17	0.104	pPE-H
728.56	440.751	PE(P-18:0/18:1)	5.06	7.79	4.01	1.03	0.72	0.518	pPE-H
730.566	440.751	PE(P-16:0/20:0)	0.57	0.914	0.489	0.112	0.0835	0.063	pPE-H
730.573	471.894	PE(P-16:0/20:0)	0.135	0.275	0.148	0.0072	0.00735	0.0062	pPE-H
746.513	351.237	PE(P-16:0/22:6)	5.96	10.19	4.89	4.15	4.6	3.29	pPE-H
748.528	367.115	PE(P-16:0/22:5)	0.63	0.653	0.465	1.17	1.25	0.862	pPE-H
750.534	366.942	PE(P-18:0/20:4)	0.126	0.36	0.148	0.187	0.185	0.132	pPE-H
750.537	464.711	PE(P-18:0/20:4)	0.0199	0.0374	0.0167	0.0144	0.0129	0.00895	pPE-H
750.544	404.861	PE(P-16:0/22:4)	2.5	4.06	1.9	2.98	2.96	2.29	pPE-H
756.581	443.15	PE(P-18:0/20:1)	0.101	0.152	0.078	0.0625	0.066	0.0418	pPE-H
756.589	473.839	PE(P-18:0/20:1)	1.88	3.42	1.7	0.174	0.14	0.104	pPE-H
774.536	356.677	PE(P-18:0/22:6)	0.187	0.272	0.122	0.396	0.376	0.286	pPE-H
774.541	425.849	PE(P-18:0/22:6)	0.0645	0.102	0.055	0.0795	0.065	0.0535	pPE-H
774.536	323.937	PE(P-18:0/22:6)	0.0116	0.0216	0.01	0.0114	0.0119	0.0077	pPE-H
774.544	393.904	PE(P-18:0/22:6)	8.65	13.85	6.49	7.68	7.05	5.68	pPE-H
778.574	433.361	PE(P-18:0/22:4)	1.8	2.95	1.48	1.77	1.73	1.26	pPE-H
782.594	438.42	PE(P-18:0/22:2)	0.0392	0.057	0.0405	0.0248	0.0232	0.0178	pPE-H
782.605	475.739	PE(P-18:0/22:2)	0.137	0.293	0.14	0.0595	0.0925	0.0443	pPE-H
784.613	476.679	PE(P-18:0/22:1)	0.0333	0.0725	0.0316	0.0129	0.0187	0.0108	pPE-H
784.62	505.177	PE(P-18:0/22:1)	0.234	0.567	0.244	0.0183	0.0167	0.0116	pPE-H
802.572	400.737	PE(P-20:0/22:6)	0.057	0.126	0.0545	0.0256	0.0324	0.0211	pPE-H
806.603	462.56	PE(P-18:0/24:4)	2.32	0.256	2.07	0.0735	0.077	0.0525	pPE-H
812.644	505.837	PE(P-18:0/24:1)	0.0102	0.0192	0.0111	0.00474	0.00525	0.00405	pPE-H
812.65	533.292	PE(P-18:0/24:1)	0.0318	0.06	0.0296	0.00312	0.00361	0.00261	pPE-H
747.494	309.861	PA(18:0/22:6)	0.0096	0.0306	0.00955	0.0143	0.0135	0.0121	PA-H
835.527	385.176	PI(16:0/18:1)	0.216	0.27	0.172	0.197	0.2	0.17	PI-H
835.529	357.617	PI(16:0/18:1)	0.186	0.27	0.176	0.237	0.215	0.195	PI-H
835.53	337.744	PI(16:0/18:1)	0.741	1.4	0.6	0.636	0.6	0.55	PI-H
835.531	310.509	PI(16:0/18:1)	5.67	11.84	5.6	6.52	6.16	4.99	PI-H
857.504	355.806	PI(16:0/20:4)	0.0206	0.0233	0.018	0.032	0.0287	0.024	PI-H
857.511	310.509	PI(16:0/20:4)	0.155	0.254	0.144	0.172	0.166	0.146	PI-H
857.511	336.232	PI(16:0/20:4)	0.068	0.059	0.0436	0.0565	0.0615	0.052	PI-H
857.517	269.161	PI(16:0/20:4)	0.868	2.19	0.884	1.44	1.14	0.934	PI-H
859.522	268.678	PI(20:3/16:0)	0.113	0.256	0.108	0.17	0.141	0.111	PI-H
859.526	374.185	PI(20:3/16:0)	0.102	0.136	0.086	0.127	0.118	0.109	PI-H
859.53	287.094	PI(16:0/20:3)	0.026	0.0486	0.019	0.0292	0.0065	0.0192	PI-H
861.54	358.567	PI(18:1/18:1)	0.0122	0.0274	0.0138	0.0174	0.0118	0.00915	PI-H
861.545	313.187	PI(18:1/18:1)	0.0605	0.0565	0.05	0.0575	0.058	0.0414	PI-H
863.556	413.159	PI(18:0/18:1)	0.0364	0.051	0.029	0.053	0.091	0.0376	PI-H
863.548	310.956	PI(18:0/18:1)	0.0124	0.0182	0.0166	0.0174	0.0141	0.00965	PI-H
863.561	348.634	PI(18:0/18:1)	0.143	0.243	0.13	0.067	0.0422	0.0357	PI-H
871.531	290.814	PI(17:0/20:4)	0.0254	0.0665	0.0278	0.0419	0.0366	0.0283	PI-H
885.549	311.918	PI(18:0/20:4)	4.13	8.11	3.72	4.82	4.57	3.53	PI-H
887.554	311.918	PI(18:0/20:3)	0.514	0.986	0.462	0.596	0.572	0.435	PI-H
887.56	342.515	PI(18:0/20:3)	0.0505	0.094	0.134	0.0565	0.0351	0.03	PI-H
905.51	267.693	PI(20:4/20:4)	0.0052	0.00875	0.00386	0.009	0.0114	0.00905	PI-H
905.512	309.206	PI(20:4/20:4)	0.0091	0.0422	0.00905	0.0077	0.0093	0.00605	PI-H
905.515	233.395	PI(20:4/20:4)	0.00488	0.0106	0.00396	0.0152	0.0179	0.0149	PI-H
909.547	301.919	PI(18:0/22:6)	0.218	0.516	0.228	0.319	0.243	0.234	PI-H
909.545	281.813	PI(18:0/22:6)	0.0065	0.0113	0.00515	0.0124	0.0154	0.00975	PI-H
913.577	342.464	PI(18:0/22:4)	0.0156	0.034	0.0154	0.0219	0.018	0.0144	PI-H
538.512	363.101	Cer(d18:1/16:0)	1.67	1.49	1.31	0.082	0.0745	0.11	Cer+H
566.545	405.205	Cer(d18:1/18:0)	69.38	58.86	53.31	0.872	0.122	0.395	Cer+H
594.576	443.839	Cer(d18:1/20:0)	4.03	3.43	2.85	0.0364	0.016	0.025	Cer+H
622.606	479.377	Cer(d18:1/22:0)	0.364	0.416	0.291	0.0202	0.0204	0.0362	Cer+H
622.624	497.325	Cer(d18:1/22:0)	0.0088	0.0197	0.0136	0.0127	0.0154	0.0167	Cer+H
648.623	479.587	Cer(d18:1/24:1)	1.36	2.15	1.08	0.106	0.067	0.0815	Cer+H
650.63	479.602	Cer(d18:1/24:0)	0.166	0.228	0.16	0.0188	0.0135	0.03	Cer+H
703.569	302.572	SM(d14:1/20:0)	0.998	1.08	1.21	0.0122	0.00422	0.00464	SM+H
717.582	327.892	SM(d15:1/20:0)	0.076	0.0985	0.0755	0.00166	0.00136	0.00158	SM+H
729.584	309.692	SM(d18:1/18:1)	2.29	3.31	2.38	0.0755	0.0314	0.0257	SM+H
731.59	309.257	SM(d14:1/22:0)	0.239	0.314	0.248	0.0124	0.007	0.0068	SM+H
731.601	350.353	SM(d14:1/22:0)	31.47	30.3	33.28	0.282	0.0452	0.0595	SM+H
745.615	372.811	SM(d15:1/22:0)	0.0815	0.0955	0.0835	0.318	0.3	0.252	SM+H
757.615	352.608	SM(d14:1/24:1)	0.0915	0.0875	0.088	0.0236	0.0104	0.0144	SM+H
759.631	396.906	SM(d14:0/24:1)	2.19	2.14	2.05	0.0104	0.00484	0.00424	SM+H
813.679	442.755	SM(d16:1/26:1)	1.13	1.34	0.934	0.0092	0.00408	0.0042	SM+H
813.686	608.299	SM(d16:1/26:1)	0.018	0.0168	0.029	0.0182	0.0168	0.0201	SM+H
821.665	350.784	SM(d19:1/24:4)	0.0765	0.0645	0.0825	0.00825	0.00139	0.00434	SM+H
660.549	405.818	DG(16:0/22:5)	0.0378	0.0595	0.0331	0.103	0.0895	0.066	DG+NH4
664.571	441.193	DG(18:0/20:3)	0.084	0.114	0.0605	0.06	0.0575	0.0446	DG+NH4
686.565	429.35	DG(20:5/20:1)	0.0725	0.126	0.0825	0.065	0.0695	0.057	DG+NH4
710.659	549.112	DG(23:0/18:1)	0.0138	0.016	0.0113	0.00505	0.00328	0.00416	DG+NH4
722.659	534.673	DG(18:1/24:1)	0.0179	0.0269	0.0175	0.0102	0.00875	0.00565	DG+NH4
712.638	549.154	TG(12:0/12:0/16:0)	0.00885	0.0053	0.0057	0.00655	0.00545	0.00645	TG+NH4
740.669	571.75	TG(12:0/14:0/16:0)	0.0089	0.0084	0.013	0.00965	0.0103	0.0103	TG+NH4
764.668	558.551	TG(12:0/16:1/16:1)	0.0054	0.00435	0.00505	0.00483	0.005	0.0054	TG+NH4
766.685	576.5	TG(12:0/16:1/16:0)	0.0148	0.0132	0.0152	0.014	0.0154	0.0173	TG+NH4
794.716	598.629	TG(14:0/16:0/16:1)	0.0289	0.026	0.0312	0.029	0.0298	0.0344	TG+NH4
796.723	596.09	TG(14:0/16:0/16:0)	0.00615	0.0061	0.00625	0.00216	0.006	0.00715	TG+NH4
796.731	614.028	TG(14:0/16:0/16:0)	0.027	0.0273	0.0319	0.0268	0.0223	0.025	TG+NH4
818.717	586.21	TG(16:1/16:1/16:1)	0.0158	0.0152	0.0216	0.0236	0.0172	0.0195	TG+NH4
818.72	655.305	TG(16:1/16:1/16:1)	0.0124	0.0116	0.0122	0.0206	0.0192	0.0177	TG+NH4
820.732	602.549	TG(14:0/16:1/18:1)	0.0356	0.0314	0.0371	0.0354	0.0392	0.0403	TG+NH4
822.74	599.636	TG(16:0/16:0/16:1)	0.0071	0.00635	0.0072	0.00695	0.0074	0.0086	TG+NH4
822.747	617.828	TG(16:0/16:0/16:1)	0.0384	0.0345	0.0403	0.0353	0.0352	0.038	TG+NH4
824.753	615.51	TG(16:0/16:0/16:0)	0.0077	0.0069	0.008	0.00755	0.0063	0.0083	TG+NH4
824.763	633.327	TG(16:0/16:0/16:0)	0.0895	0.0459	0.084	0.0222	0.0311	0.0247	TG+NH4
832.732	595.879	TG(16:1/16:1/17:1)	0.0132	0.0116	0.0127	0.015	0.0154	0.0138	TG+NH4
834.747	611.548	TG(16:1/16:1/17:0)	0.0249	0.0235	0.0264	0.0253	0.0245	0.0294	TG+NH4
834.745	557.542	TG(16:0/16:1/17:1)	0.00264	0.00204	0.00278	0.00705	0.00268	0.00299	TG+NH4
836.755	608.889	TG(16:0/16:0/17:1)	0.00625	0.0053	0.00595	0.0064	0.0058	0.00635	TG+NH4
836.762	626.057	TG(16:0/16:0/17:1)	0.0231	0.022	0.0336	0.022	0.0241	0.039	TG+NH4
838.778	641.321	TG(16:0/16:0/17:0)	0.02	0.01	0.012	0.0174	0.0101	0.012	TG+NH4
838.771	624.288	TG(16:0/16:0/17:0)	0.00535	0.00485	0.0056	0.00174	0.00535	0.00615	TG+NH4
844.735	641.346	TG(16:1/16:1/18:2)	0.00258	0.00244	0.00276	0.00222	0.0042	0.00278	TG+NH4
846.747	605.409	TG(16:1/16:1/18:1)	0.0186	0.0171	0.0202	0.0183	0.0184	0.02	TG+NH4
848.763	620.387	TG(16:0/16:0/18:2)	0.0336	0.0315	0.0366	0.0304	0.0329	0.0331	TG+NH4
848.763	569.755	TG(16:1/16:1/18:0)	0.00294	0.00254	0.0099	0.00213	0.00289	0.00321	TG+NH4
850.77	618.398	TG(16:0/16:0/18:1)	0.0075	0.00775	0.00795	0.0071	0.0069	0.008	TG+NH4
850.78	635.153	TG(16:0/16:0/18:1)	0.0765	0.0498	0.0825	0.0344	0.0366	0.0359	TG+NH4
852.786	634.05	TG(16:0/18:0/16:0)	0.0148	0.0102	0.0153	0.00231	0.0076	0.00765	TG+NH4
852.793	650.745	TG(16:0/16:0/18:0)	0.101	0.0585	0.073	0.0217	0.0127	0.0146	TG+NH4
860.761	614.979	TG(17:1/17:1/17:1)	0.0102	0.00875	0.01	0.0093	0.00895	0.0112	TG+NH4
862.779	629.023	TG(17:0/17:1/17:1)	0.0126	0.0122	0.0144	0.0133	0.0132	0.0163	TG+NH4
864.793	643.355	TG(16:0/17:0/18:1)	0.0095	0.00825	0.0103	0.00378	0.00855	0.0096	TG+NH4
864.788	626.143	TG(16:0/17:0/18:1)	0.00384	0.00378	0.00402	0.00242	0.004	0.00489	TG+NH4
866.808	658.025	TG(17:0/17:0/17:0)	0.0049	0.00477	0.00545	0.00418	0.00394	0.00471	TG+NH4
866.803	643.743	TG(17:0/17:0/17:0)	0.00227	0.00364	0.00485	0.00277	0.00305	0.00432	TG+NH4
872.762	605.058	TG(16:0/18:2/18:2)	0.0104	0.00785	0.0126	0.0102	0.0086	0.0105	TG+NH4
872.766	658.6	TG(16:0/18:2/18:2)	0.00294	0.00274	0.00174	0.00129	0.00161	0.00367	TG+NH4
876.786	619.738	TG(16:0/18:1/18:1)	0.0057	0.0056	0.00655	0.00205	0.0055	0.00665	TG+NH4
876.793	671.21	TG(18:1/16:0/18:1)	0.00411	0.00363	0.00398	0.00204	0.00439	0.00498	TG+NH4
876.793	689.265	TG(18:1/16:0/18:1)	0.00146	0.00137	0.0017	0.00202	0.00172	0.00191	TG+NH4
876.794	636.356	TG(16:0/18:1/18:1)	0.0307	0.0304	0.0326	0.0056	0.0262	0.0283	TG+NH4
878.803	636.274	TG(16:1/18:0/18:0)	0.00905	0.0076	0.00905	0.0074	0.00705	0.00715	TG+NH4
878.81	651.81	TG(16:0/18:0/18:1)	0.0428	0.0239	0.0398	0.01	0.0105	0.0122	TG+NH4
880.818	651.768	TG(16:0/18:0/18:0)	0.0107	0.00615	0.0097	0.00314	0.00316	0.00359	TG+NH4
880.825	667.401	TG(16:0/18:0/18:0)	0.0314	0.0213	0.0292	0.0071	0.0064	0.0128	TG+NH4
888.794	631.766	TG(17:1/18:1/18:1)	0.00459	0.00426	0.00505	0.00437	0.00462	0.0062	TG+NH4
890.809	645.906	TG(17:0/18:1/18:1)	0.00515	0.00446	0.00535	0.00494	0.005	0.0055	TG+NH4
892.825	660.879	TG(16:0/18:1/19:0)	0.00448	0.00402	0.00489	0.00364	0.00695	0.00475	TG+NH4
894.746	572.841	TG(18:2/18:2/18:3)	0.00362	0.00219	0.00348	0.00184	0.0019	0.00208	TG+NH4
894.84	673.886	TG(16:0/16:0/21:0)	0.0034	0.00366	0.00372	0.003	0.00326	0.00392	TG+NH4
896.766	645.006	TG(16:0/16:0/22:6)	0.00181	0.00124	0.00138	0.0012	0.00141	0.0016	TG+NH4
898.777	606.466	TG(18:1/18:1/18:3)	0.0114	0.00795	0.0128	0.00745	0.0071	0.00805	TG+NH4
900.785	604.839	TG(18:0/18:2/18:2)	0.00212	0.00224	0.00221	0.00223	0.00202	0.0023	TG+NH4
900.793	623.055	TG(18:1/18:1/18:2)	0.00905	0.0091	0.0097	0.0092	0.00945	0.00915	TG+NH4
900.798	674.172	TG(18:0/18:2/18:2)	0.00119	0.00119	0.00138	0.00116	0.00122	0.00144	TG+NH4
902.809	637.907	TG(18:1/18:1/18:1)	0.0131	0.0128	0.014	0.00306	0.0117	0.013	TG+NH4
902.803	621.162	TG(18:1/18:1/18:1)	0.00308	0.00276	0.00312	0.00111	0.00287	0.00325	TG+NH4
904.817	637.894	TG(18:0/18:1/18:1)	0.00437	0.00398	0.0044	0.00398	0.00409	0.00429	TG+NH4
904.825	653.962	TG(18:0/18:1/18:1)	0.0074	0.0074	0.00765	0.0072	0.00615	0.007	TG+NH4
906.836	651.81	TG(18:0/18:0/18:1)	0.00326	0.00296	0.00332	0.00176	0.00236	0.00263	TG+NH4
906.84	669.357	TG(18:0/18:0/18:1)	0.0116	0.0074	0.0103	0.00256	0.0048	0.00575	TG+NH4
908.85	667.255	TG(18:0/18:0/18:0)	0.00372	0.0025	0.00334	0.0012	0.00156	0.00186	TG+NH4
908.855	681.885	TG(16:0/16:0/22:0)	0.00565	0.00665	0.0059	0.00152	0.00475	0.0054	TG+NH4
908.855	637.288	TG(18:0/18:0/18:0)	0.0063	0.00497	0.00615	0.00595	0.00442	0.00385	TG+NH4
920.762	592.422	TG(16:0/20:4/20:4)	0.00213	0.00274	0.0021	0.00224	0.00097	0.00111	TG+NH4
924.785	607.523	TG(16:0/18:0/22:6)	0.00289	0.00384	0.00298	0.00374	0.00117	0.0015	TG+NH4
924.794	625.338	TG(16:0/18:0/22:6)	0.0105	0.011	0.0111	0.00437	0.00093	0.00242	TG+NH4
928.824	649.52	TG(18:0/18:0/20:4)	0.00345	0.0037	0.00388	0.00188	0.00142	0.00131	TG+NH4
932.856	670.581	TG(16:0/20:1/20:1)	0.00296	0.00323	0.00334	0.00137	0.003	0.00402	TG+NH4
934.871	684.69	TG(18:0/18:0/20:1)	0.0055	0.00465	0.0056	0.00408	0.00456	0.00765	TG+NH4
936.88	682.768	TG(18:0/18:0/20:0)	0.00151	0.00194	0.00154	0.000635	0.00126	0.00157	TG+NH4
936.887	695.681	TG(18:0/18:0/20:0)	0.00443	0.00575	0.00615	0.00412	0.00418	0.00635	TG+NH4
972.793	604.839	TG(20:2/20:4/20:4)	0.00195	0.00344	0.00196	0.00403	0.00071	0.00112	TG+NH4
1020.98	734.691	TG(18:0/22:0/22:0)	0.000665	0.00068	0.000725	0.00071	0.000865	0.000725	TG+NH4
728.587	323.32	HexCer(d18:1/18:0)	0.122	0.0384	0.03	0.0915	0.104	0.0995	HexCer+H
728.595	355.184	HexCer(d18:1/18:0)	1.97	2.31	1.87	0.0399	0.0295	0.0412	HexCer+H
728.595	407.155	HexCer(d18:1/18:0)	0.0655	0.08	0.06	0.0237	0.0422	0.0287	HexCer+H
784.659	434.111	HexCer(d18:1/22:0)	2.28	2.74	1.63	0.013	0.011	0.0126	HexCer+H
810.674	434.022	HexCer(d18:1/24:1)	16.22	16.96	11.07	0.114	0.068	0.0715	HexCer+H
812.683	433.887	HexCer(d18:1/24:0)	1.81	2.36	1.21	0.0222	0.0176	0.0174	HexCer+H
